# Virus-host protein-protein interactions between human papillomavirus 16 E6 A1 and D2/D3 sub-lineages: variances and similarities

**DOI:** 10.1101/2020.06.26.169458

**Authors:** Guillem Dayer, Mehran L. Masoom, Melissa Togtema, Ingeborg Zehbe

**Affiliations:** Lakehead University, Biology Department, Thunder Bay, Ontario, Canada; Thunder Bay Regional Health Research Institute, Probe Development and Biomarker Exploration, Thunder Bay, Ontario, Canada; Northern Ontario School of Medicine, Lakehead University, Thunder Bay, Ontario, Canada

## Abstract

High-risk strains of human papillomavirus are causative agents for cervical and other mucosal cancers with type 16 being the most frequent. Compared to the European Prototype (A1, denoted “EP”), the Asian-American (D2/D3, denoted “AA”) sub-lineage or “variant” is reported to have increased abilities to promote carcinogenesis. Few global interactome studies have looked at protein-protein interactions (PPIs) between host proteins and variants of the key transforming E6 protein. We applied a primary human foreskin keratinocyte model transduced with EP and AA variant E6 genes and co-immunoprecipitated expressed E6 proteins along with interacting cellular proteins to detect virus-host binding partners. We reasoned that, due to single nucleotide polymorphisms, AAE6 and EPE6 may have unique PPIs with host cellular proteins—conferring gain or loss of function—resulting in varied abilities to promote carcinogenesis. Using liquid chromatography-mass spectrometry and stringent interactor selection criteria based on the number of peptides, we identified 25 candidates: 6 unique to each of AAE6 and EPE6, along with 13 E6 targets common to both AAE6 and EPE6. We also applied a more inclusive process based on pathway selection and discovered 171 target proteins: 90 unique AAE6 and 61 unique EPE6 along with 20 common E6 targets between the two sub-lineages. Interpretations for both approaches were made using databases such as UniProt, BioGRID and Reactome. Detected E6 targets are implicated in important hallmarks of cancer: deregulating Notch and other signaling, energetics and hypoxia, DNA replication and repair, and immune response. Validation experiments, such as reverse co-immunoprecipitation and RNA interference, are required to substantiate these findings. Here, we provide an unprecedented resource for new research questions in HR HPV biology. The current data also underline our lab’s driving hypothesis that E6, being a “master regulator” in HPV-positive cancers, is an excellent candidate for anti-cancer treatment strategies.

**Author Summary:** Chronic infection with high-risk human papillomavirus (HPV) type 16 is the most prevalent cause of cervical and other mucosal cancers. The E6 oncoproteins of the European Prototype (EP) and the Asian-American (AA) HPV variants differentially promote carcinogenesis. We looked at protein-protein interactions between host proteins and two key HPV variant E6 proteins of these strains to reveal how high risk HPVs cause cancer, based on the proteins they bind to in infected cells. Our methodology combined molecular biology and data mining techniques using widely available databases. We confirmed and discovered novel virus-host associations that explained how HPV AA and EP variants differ in their carcinogenic capabilities, and confirmed the candidacy of the E6 protein as a viable target for HPV therapies.
