## Supplementary material for "Virus-host protein-protein interactions between human papillomavirus 16 E6 A1 and D2/D3 sub-lineages: variances and similarities": Dayer et al._Supplemental Table 4

### Sheet: AA
Protein selected with the Peptide Method approach (see manuscript for detail). Sheet AA: protein selected unique to AAE6. Sheet EP: protein selected unique to EPE6. Sheet AA&EP overlap: protein selected that are common between AAE6 and EPE6.
Acc#	Description	CRAPome	AAE6 DMSO T1	AAE6 MG132 T1	AAE6 MG132 T2	AAE6 DMSO T2	Sum
Q9C086	INO80 complex subunit B OS=Homo sapiens GN=INO80B PE=1 SV=2	5 / 411		2		2	4
Q7Z5P9	Mucin-19 OS=Homo sapiens GN=MUC19 PE=1 SV=3	NA	1	1		1	3
Q8WTT2	Nucleolar complex protein 3 homolog OS=Homo sapiens GN=NOC3L PE=1 SV=1	42 / 411		1		1	2
Q9HC23	Prokineticin-2 OS=Homo sapiens GN=PROK2 PE=1 SV=2	1 / 411	3				3
O75676	Ribosomal protein S6 kinase alpha-4 OS=Homo sapiens GN=RPS6KA4 PE=1 SV=1	1 / 411	1		1		2
Q5JTH9	RRP12-like protein OS=Homo sapiens GN=RRP12 PE=1 SV=2	61 / 411			3	1	4

### Sheet: EP
Acc#	Description	CRAPome	EPE6 DMSO T1	EPE6 MG132 T1	EPE6 MG132 T2	EPE6 DMSO T2	Sum
Q4AC94	C2 domain-containing protein 3 OS=Homo sapiens GN=C2CD3 PE=1 SV=4	1 / 411	3				3
P20592	Interferon-induced GTP-binding protein Mx2 OS=Homo sapiens GN=MX2 PE=1 SV=1	1 / 411	4	1			5
Q8TA86	Retinitis pigmentosa 9 protein OS=Homo sapiens GN=RP9 PE=1 SV=2	52 / 411	1			1	2
P84101	Small EDRK-rich factor 2 OS=Homo sapiens GN=SERF2 PE=1 SV=1	33 / 411			2	3	5
O75683	Surfeit locus protein 6 OS=Homo sapiens GN=SURF6 PE=1 SV=3	38 / 411			3		3
P11441	Ubiquitin-like protein 4A OS=Homo sapiens GN=UBL4A PE=1 SV=1	19 / 411	1		2		3

### Sheet: AA&EP overlap
Acc#	Description	CRAPome	AAE6 DMSO T1	AAE6 MG132 T1	AAE6 MG132 T2	AAE6 DMSO T2	EPE6 DMSO T1	EPE6 MG132 T1	EPE6 MG132 T2	EPE6 DMSO T2
Q8TDD1	ATP-dependent RNA helicase DDX54 OS=Homo sapiens GN=DDX54 PE=1 SV=2	49 / 411			3				5
P04637	Cellular tumor antigen p53 OS=Homo sapiens GN=TP53 PE=1 SV=4	52 / 411		1		1		4
Q9H444	Charged multivesicular body protein 4b OS=Homo sapiens GN=CHMP4B PE=1 SV=1	28 / 411	1	1	3	2			5
Q14669	E3 ubiquitin-protein ligase TRIP12 OS=Homo sapiens GN=TRIP12 PE=1 SV=1	29 / 411			3	1			3
Q14244	Ensconsin OS=Homo sapiens GN=MAP7 PE=1 SV=1	42 / 411	2		3	3		2	3	2
Q5T3I0	G patch domain-containing protein 4 OS=Homo sapiens GN=GPATCH4 PE=1 SV=2	37 / 411			3	3			2	3
Q13823	Nucleolar GTP-binding protein 2 OS=Homo sapiens GN=GNL2 PE=1 SV=1	45 / 411			11	6		1	2	1
Q9UMY1	Nucleolar protein 7 OS=Homo sapiens GN=NOL7 PE=1 SV=2	11 / 411	1		1	1	1	1	1	1
Q96GQ7	Probable ATP-dependent RNA helicase DDX27 OS=Homo sapiens GN=DDX27 PE=1 SV=2	41 / 411			9	6			7	1
Q9NVU7	Protein SDA1 homolog OS=Homo sapiens GN=SDAD1 PE=1 SV=3	23 / 411	1	1	4	3	1		5	2
O95478	Ribosome biogenesis protein NSA2 homolog OS=Homo sapiens GN=NSA2 PE=1 SV=1	15 / 411		1	1	2			3	1
Q9NUQ6	SPATS2-like protein OS=Homo sapiens GN=SPATS2L PE=1 SV=2	20 / 411			8	4		2	7	1
Q05086	Ubiquitin-protein ligase E3A OS=Homo sapiens GN=UBE3A PE=1 SV=4	1 / 411	5	4	2	4	5	4	2	2
