## Supplementary material for "Virus-host protein-protein interactions between human papillomavirus 16 E6 A1 and D2/D3 sub-lineages: variances and similarities": Dayer et al._Supplemental Table 5

### Sheet: AA
Protein selected with the Protein-Pathway Method approach (see manuscript for detail). Sheet AA: protein selected unique to AAE6. Sheet EP: protein selected unique to EPE6. Sheet AA&EP overlap: protein selected that are common between AAE6 and EPE6.
Accession	Description	AAE6 DMSO T1	AAE6 MG132 T1	EPE6 DMSO T1	EPE6 MG132 T1	AAE6 MG132 T2	AAE6 DMSO T2	EPE6 MG132 T2	EPE6 DMSO T2
Q9UGJ0	5'-AMP-activated protein kinase subunit gamma-2 OS=Homo sapiens GN=PRKAG2 PE=1 SV=1		1
Q16875	6-phosphofructo-2-kinase/fructose-2,6-bisphosphatase 3 OS=Homo sapiens GN=PFKFB3 PE=1 SV=1		1
Q99996	A-kinase anchor protein 9 OS=Homo sapiens GN=AKAP9 PE=1 SV=3		1
Q9UIF7	Adenine DNA glycosylase OS=Homo sapiens GN=MUTYH PE=1 SV=1		1
P25054	Adenomatous polyposis coli protein OS=Homo sapiens GN=APC PE=1 SV=2	1
P55196	Afadin OS=Homo sapiens GN=MLLT4 PE=1 SV=3					1
Q6FI81	Anamorsin OS=Homo sapiens GN=CIAPIN1 PE=1 SV=2		1
Q9UJX4	Anaphase-promoting complex subunit 5 OS=Homo sapiens GN=ANAPC5 PE=1 SV=2	1
P05090	Apolipoprotein D OS=Homo sapiens GN=APOD PE=1 SV=1		1
P11511	Aromatase OS=Homo sapiens GN=CYP19A1 PE=1 SV=3		1
Q8N139	ATP-binding cassette sub-family A member 6 OS=Homo sapiens GN=ABCA6 PE=1 SV=2		1
Q9Y223	Bifunctional UDP-N-acetylglucosamine 2-epimerase/N-acetylmannosamine kinase OS=Homo sapiens GN=GNE PE=1 SV=1		1
P56545	C-terminal-binding protein 2 OS=Homo sapiens GN=CTBP2 PE=1 SV=1	1
O15438	Canalicular multispecific organic anion transporter 2 OS=Homo sapiens GN=ABCC3 PE=1 SV=3		1
P31327	Carbamoyl-phosphate synthase [ammonia], mitochondrial OS=Homo sapiens GN=CPS1 PE=1 SV=2	2
P16870	Carboxypeptidase E OS=Homo sapiens GN=CPE PE=1 SV=1	2
Q9BXL7	Caspase recruitment domain-containing protein 11 OS=Homo sapiens GN=CARD11 PE=1 SV=3	1		1
Q92851	Caspase-10 OS=Homo sapiens GN=CASP10 PE=1 SV=3		1
O60716	Catenin delta-1 OS=Homo sapiens GN=CTNND1 PE=1 SV=1	1
P04637	Cellular tumor antigen p53 OS=Homo sapiens GN=TP53 PE=1 SV=4		1		4		1
Q13352	Centromere protein R OS=Homo sapiens GN=ITGB3BP PE=1 SV=2		1	1	1
Q13237	cGMP-dependent protein kinase 2 OS=Homo sapiens GN=PRKG2 PE=1 SV=1	1
O76074	cGMP-specific 3',5'-cyclic phosphodiesterase OS=Homo sapiens GN=PDE5A PE=1 SV=2	1
Q9H444	Charged multivesicular body protein 4b OS=Homo sapiens GN=CHMP4B PE=1 SV=1	1	1			3	2	5
P09497	Clathrin light chain B OS=Homo sapiens GN=CLTB PE=1 SV=1	1
P49336	Cyclin-dependent kinase 8 OS=Homo sapiens GN=CDK8 PE=1 SV=1						1
P21291	Cysteine and glycine-rich protein 1 OS=Homo sapiens GN=CSRP1 PE=1 SV=3		1
P14854	Cytochrome c oxidase subunit 6B1 OS=Homo sapiens GN=COX6B1 PE=1 SV=2	1			1
P53384	Cytosolic Fe-S cluster assembly factor NUBP1 OS=Homo sapiens GN=NUBP1 PE=1 SV=2		1
Q8N907	DAN domain family member 5 OS=Homo sapiens GN=DAND5 PE=2 SV=1	1
Q86YH6	Decaprenyl-diphosphate synthase subunit 2 OS=Homo sapiens GN=PDSS2 PE=1 SV=2	1
O60673	DNA polymerase zeta catalytic subunit OS=Homo sapiens GN=REV3L PE=1 SV=2		1
Q9H9Y6	DNA-directed RNA polymerase I subunit RPA2 OS=Homo sapiens GN=POLR1B PE=1 SV=2	2
Q99956	Dual specificity protein phosphatase 9 OS=Homo sapiens GN=DUSP9 PE=1 SV=1	1
Q05193	Dynamin-1 OS=Homo sapiens GN=DNM1 PE=1 SV=2	1
P62877	E3 ubiquitin-protein ligase RBX1 OS=Homo sapiens GN=RBX1 PE=1 SV=1		1
Q63HN8	E3 ubiquitin-protein ligase RNF213 OS=Homo sapiens GN=RNF213 PE=1 SV=3	1
Q9H2F5	Enhancer of polycomb homolog 1 OS=Homo sapiens GN=EPC1 PE=1 SV=1	1	1	1
Q969P5	F-box only protein 32 OS=Homo sapiens GN=FBXO32 PE=1 SV=1	1
Q96ME1	F-box/LRR-repeat protein 18 OS=Homo sapiens GN=FBXL18 PE=1 SV=2	1
Q969H0	F-box/WD repeat-containing protein 7 OS=Homo sapiens GN=FBXW7 PE=1 SV=1	1
P02671	Fibrinogen alpha chain OS=Homo sapiens GN=FGA PE=1 SV=2	1	1	1	1
O14772	Fucose-1-phosphate guanylyltransferase OS=Homo sapiens GN=FPGT PE=1 SV=2		1
P57773	Gap junction alpha-9 protein OS=Homo sapiens GN=GJA9 PE=2 SV=2	1
Q12879	Glutamate receptor ionotropic, NMDA 2A OS=Homo sapiens GN=GRIN2A PE=1 SV=1		1
Q14410	Glycerol kinase 2 OS=Homo sapiens GN=GK2 PE=2 SV=2	1
Q92598	Heat shock protein 105 kDa OS=Homo sapiens GN=HSPH1 PE=1 SV=1	1
P68871	Hemoglobin subunit beta OS=Homo sapiens GN=HBB PE=1 SV=2					1	1	1	1
Q92830	Histone acetyltransferase KAT2A OS=Homo sapiens GN=KAT2A PE=1 SV=3	1
O00410	Importin-5 OS=Homo sapiens GN=IPO5 PE=1 SV=4	1
Q6ZVT0	Inactive polyglycylase TTLL10 OS=Homo sapiens GN=TTLL10 PE=1 SV=2						1	1
Q9H2U2	Inorganic pyrophosphatase 2, mitochondrial OS=Homo sapiens GN=PPA2 PE=1 SV=2		1
Q15181	Inorganic pyrophosphatase OS=Homo sapiens GN=PPA1 PE=1 SV=2	1
P23229	Integrin alpha-6 OS=Homo sapiens GN=ITGA6 PE=1 SV=5	1
P01562	Interferon alpha-1/13 OS=Homo sapiens GN=IFNA1 PE=1 SV=1	1
P14778	Interleukin-1 receptor type 1 OS=Homo sapiens GN=IL1R1 PE=1 SV=1	1
Q99665	Interleukin-12 receptor subunit beta-2 OS=Homo sapiens GN=IL12RB2 PE=1 SV=1					1
Q9UG01	Intraflagellar transport protein 172 homolog OS=Homo sapiens GN=IFT172 PE=1 SV=2	1		1
Q12840	Kinesin heavy chain isoform 5A OS=Homo sapiens GN=KIF5A PE=1 SV=2		1
P33176	Kinesin-1 heavy chain OS=Homo sapiens GN=KIF5B PE=1 SV=1		1
P02788	Lactotransferrin OS=Homo sapiens GN=LTF PE=1 SV=6	1
P48357	Leptin receptor OS=Homo sapiens GN=LEPR PE=1 SV=2	1
P05455	Lupus La protein OS=Homo sapiens GN=SSB PE=1 SV=2					1
Q7LBC6	Lysine-specific demethylase 3B OS=Homo sapiens GN=KDM3B PE=1 SV=2		1
O00187	Mannan-binding lectin serine protease 2 OS=Homo sapiens GN=MASP2 PE=1 SV=4	1
Q99707	Methionine synthase OS=Homo sapiens GN=MTR PE=1 SV=2	1
O60566	Mitotic checkpoint serine/threonine-protein kinase BUB1 beta OS=Homo sapiens GN=BUB1B PE=1 SV=3		1
O96000	NADH dehydrogenase [ubiquinone] 1 beta subcomplex subunit 10 OS=Homo sapiens GN=NDUFB10 PE=1 SV=3	1
Q7Z494	Nephrocystin-3 OS=Homo sapiens GN=NPHP3 PE=1 SV=1	1
Q8IZJ1	Netrin receptor UNC5B OS=Homo sapiens GN=UNC5B PE=1 SV=2	1
Q9Y314	Nitric oxide synthase-interacting protein OS=Homo sapiens GN=NOSIP PE=1 SV=1						1
Q13469	Nuclear factor of activated T-cells, cytoplasmic 2 OS=Homo sapiens GN=NFATC2 PE=1 SV=2		1
P23511	Nuclear transcription factor Y subunit alpha OS=Homo sapiens GN=NFYA PE=1 SV=2					1	1	1
Q9HC10	Otoferlin OS=Homo sapiens GN=OTOF PE=1 SV=3	1
Q6P1J6	Phospholipase B1, membrane-associated OS=Homo sapiens GN=PLB1 PE=1 SV=3		1
Q86SE9	Polycomb group RING finger protein 5 OS=Homo sapiens GN=PCGF5 PE=1 SV=1		1
Q14721	Potassium voltage-gated channel subfamily B member 1 OS=Homo sapiens GN=KCNB1 PE=1 SV=2	1
O75626	PR domain zinc finger protein 1 OS=Homo sapiens GN=PRDM1 PE=1 SV=2		1
P43119	Prostacyclin receptor OS=Homo sapiens GN=PTGIR PE=1 SV=1	1
Q9BT09	Protein canopy homolog 3 OS=Homo sapiens GN=CNPY3 PE=1 SV=1					2	2	2	1
Q9P219	Protein Daple OS=Homo sapiens GN=CCDC88C PE=1 SV=3	1
Q96GY3	Protein lin-37 homolog OS=Homo sapiens GN=LIN37 PE=1 SV=1		1	1	1
P00734	Prothrombin OS=Homo sapiens GN=F2 PE=1 SV=2	1
P01100	Proto-oncogene c-Fos OS=Homo sapiens GN=FOS PE=1 SV=1	1	1
Q9H1K0	Rabenosyn-5 OS=Homo sapiens GN=RBSN PE=1 SV=2						1
P35913	Rod cGMP-specific 3',5'-cyclic phosphodiesterase subunit beta OS=Homo sapiens GN=PDE6B PE=1 SV=2		1
Q96MS0	Roundabout homolog 3 OS=Homo sapiens GN=ROBO3 PE=1 SV=2		1
Q8N474	Secreted frizzled-related protein 1 OS=Homo sapiens GN=SFRP1 PE=1 SV=1	1
Q13018	Secretory phospholipase A2 receptor OS=Homo sapiens GN=PLA2R1 PE=1 SV=2		1
O14641	Segment polarity protein dishevelled homolog DVL-2 OS=Homo sapiens GN=DVL2 PE=1 SV=1						1	1
P42345	Serine/threonine-protein kinase mTOR OS=Homo sapiens GN=MTOR PE=1 SV=1	1
Q8TDX7	Serine/threonine-protein kinase Nek7 OS=Homo sapiens GN=NEK7 PE=1 SV=1	1
Q96B97	SH3 domain-containing kinase-binding protein 1 OS=Homo sapiens GN=SH3KBP1 PE=1 SV=2	1		1
O75093	Slit homolog 1 protein OS=Homo sapiens GN=SLIT1 PE=2 SV=4	1	1
Q9UHW9	Solute carrier family 12 member 6 OS=Homo sapiens GN=SLC12A6 PE=1 SV=2	1
Q9H015	Solute carrier family 22 member 4 OS=Homo sapiens GN=SLC22A4 PE=1 SV=3		1
P17987	T-complex protein 1 subunit alpha OS=Homo sapiens GN=TCP1 PE=1 SV=1	1
Q9Y6M0	Testisin OS=Homo sapiens GN=PRSS21 PE=1 SV=1		1		1
Q8N4P2	Tetratricopeptide repeat protein 30B OS=Homo sapiens GN=TTC30B PE=1 SV=2		2
P10599	Thioredoxin OS=Homo sapiens GN=TXN PE=1 SV=3	1	1	1	1
Q9P031	Thyroid transcription factor 1-associated protein 26 OS=Homo sapiens GN=CCDC59 PE=1 SV=2					1		1
Q14186	Transcription factor Dp-1 OS=Homo sapiens GN=TFDP1 PE=1 SV=1		1
A6H8Y1	Transcription factor TFIIIB component B'' homolog OS=Homo sapiens GN=BDP1 PE=1 SV=3		1	1	1
Q9HCJ0	Trinucleotide repeat-containing gene 6C protein OS=Homo sapiens GN=TNRC6C PE=1 SV=3	1
Q9Y4R7	Tubulin monoglycylase TTLL3 OS=Homo sapiens GN=TTLL3 PE=1 SV=2		1	1
P08138	Tumor necrosis factor receptor superfamily member 16 OS=Homo sapiens GN=NGFR PE=1 SV=1	1
P08631	Tyrosine-protein kinase HCK OS=Homo sapiens GN=HCK PE=1 SV=5	1
Q9NQC7	Ubiquitin carboxyl-terminal hydrolase CYLD OS=Homo sapiens GN=CYLD PE=1 SV=1					1
P41226	Ubiquitin-like modifier-activating enzyme 7 OS=Homo sapiens GN=UBA7 PE=1 SV=2	1
Q9P2L0	WD repeat-containing protein 35 OS=Homo sapiens GN=WDR35 PE=1 SV=3	1

### Sheet: EP
Accession	Description	AAE6 DMSO T1	AAE6 MG132 T1	EPE6 DMSO T1	EPE6 MG132 T1	AAE6 MG132 T2	AAE6 DMSO T2	EPE6 MG132 T2	EPE6 DMSO T2
Q9P0J1	[Pyruvate dehydrogenase [acetyl-transferring]]-phosphatase 1, mitochondrial OS=Homo sapiens GN=PDP1 PE=1 SV=3				1
O00763	Acetyl-CoA carboxylase 2 OS=Homo sapiens GN=ACACB PE=1 SV=3			1
O00170	AH receptor-interacting protein OS=Homo sapiens GN=AIP PE=1 SV=2				1
P21397	Amine oxidase [flavin-containing] A OS=Homo sapiens GN=MAOA PE=1 SV=1				1
Q16611	Bcl-2 homologous antagonist/killer OS=Homo sapiens GN=BAK1 PE=1 SV=1				1
P07550	Beta-2 adrenergic receptor OS=Homo sapiens GN=ADRB2 PE=1 SV=3			1
Q9BXL7	Caspase recruitment domain-containing protein 11 OS=Homo sapiens GN=CARD11 PE=1 SV=3	1		1
P04637	Cellular tumor antigen p53 OS=Homo sapiens GN=TP53 PE=1 SV=4		1		4		1
Q13352	Centromere protein R OS=Homo sapiens GN=ITGB3BP PE=1 SV=2		1	1	1
Q9H444	Charged multivesicular body protein 4b OS=Homo sapiens GN=CHMP4B PE=1 SV=1	1	1			3	2	5
Q8IWV2	Contactin-4 OS=Homo sapiens GN=CNTN4 PE=1 SV=1				1
Q13618	Cullin-3 OS=Homo sapiens GN=CUL3 PE=1 SV=2			1
P50750	Cyclin-dependent kinase 9 OS=Homo sapiens GN=CDK9 PE=1 SV=3			1
P14854	Cytochrome c oxidase subunit 6B1 OS=Homo sapiens GN=COX6B1 PE=1 SV=2	1			1
O43184	Disintegrin and metalloproteinase domain-containing protein 12 OS=Homo sapiens GN=ADAM12 PE=1 SV=3				1
Q99708	DNA endonuclease RBBP8 OS=Homo sapiens GN=RBBP8 PE=1 SV=2			1
Q07864	DNA polymerase epsilon catalytic subunit A OS=Homo sapiens GN=POLE PE=1 SV=5			1
O15446	DNA-directed RNA polymerase I subunit RPA34 OS=Homo sapiens GN=CD3EAP PE=1 SV=1							1
Q13217	DnaJ homolog subfamily C member 3 OS=Homo sapiens GN=DNAJC3 PE=1 SV=1							1
P49959	Double-strand break repair protein MRE11A OS=Homo sapiens GN=MRE11A PE=1 SV=3				1
Q6UWR7	Ectonucleotide pyrophosphatase/phosphodiesterase family member 6 OS=Homo sapiens GN=ENPP6 PE=1 SV=2				1
Q9H2F5	Enhancer of polycomb homolog 1 OS=Homo sapiens GN=EPC1 PE=1 SV=1	1	1	1
Q9Y297	F-box/WD repeat-containing protein 1A OS=Homo sapiens GN=BTRC PE=1 SV=1				1
P02671	Fibrinogen alpha chain OS=Homo sapiens GN=FGA PE=1 SV=2	1	1	1	1
Q92696	Geranylgeranyl transferase type-2 subunit alpha OS=Homo sapiens GN=RABGGTA PE=1 SV=2				1
P09341	Growth-regulated alpha protein OS=Homo sapiens GN=CXCL1 PE=1 SV=1				1
P69905	Hemoglobin subunit alpha OS=Homo sapiens GN=HBA1 PE=1 SV=2							1
P68871	Hemoglobin subunit beta OS=Homo sapiens GN=HBB PE=1 SV=2					1	1	1	1
Q6ZVT0	Inactive polyglycylase TTLL10 OS=Homo sapiens GN=TTLL10 PE=1 SV=2						1	1
P35568	Insulin receptor substrate 1 OS=Homo sapiens GN=IRS1 PE=1 SV=1				1
P05019	Insulin-like growth factor I OS=Homo sapiens GN=IGF1 PE=1 SV=1				1
P32942	Intercellular adhesion molecule 3 OS=Homo sapiens GN=ICAM3 PE=1 SV=2				1
Q9NWZ3	Interleukin-1 receptor-associated kinase 4 OS=Homo sapiens GN=IRAK4 PE=1 SV=1			1
Q9UG01	Intraflagellar transport protein 172 homolog OS=Homo sapiens GN=IFT172 PE=1 SV=2	1		1
P11182	Lipoamide acyltransferase component of branched-chain alpha-keto acid dehydrogenase complex, mitochondrial OS=Homo sapiens GN=DBT PE=1 SV=3			1
Q86X29	Lipolysis-stimulated lipoprotein receptor OS=Homo sapiens GN=LSR PE=1 SV=4							1
P15088	Mast cell carboxypeptidase A OS=Homo sapiens GN=CPA3 PE=1 SV=2				1
Q5JRA6	Melanoma inhibitory activity protein 3 OS=Homo sapiens GN=MIA3 PE=1 SV=1			1
Q13233	Mitogen-activated protein kinase kinase kinase 1 OS=Homo sapiens GN=MAP3K1 PE=1 SV=4			1
Q8N307	Mucin-20 OS=Homo sapiens GN=MUC20 PE=1 SV=3				1
O95299	NADH dehydrogenase [ubiquinone] 1 alpha subcomplex subunit 10, mitochondrial OS=Homo sapiens GN=NDUFA10 PE=1 SV=1				1
P23511	Nuclear transcription factor Y subunit alpha OS=Homo sapiens GN=NFYA PE=1 SV=2					1	1	1
Q9UBK2	Peroxisome proliferator-activated receptor gamma coactivator 1-alpha OS=Homo sapiens GN=PPARGC1A PE=1 SV=1			1
P27986	Phosphatidylinositol 3-kinase regulatory subunit alpha OS=Homo sapiens GN=PIK3R1 PE=1 SV=2								1
P48736	Phosphatidylinositol 4,5-bisphosphate 3-kinase catalytic subunit gamma isoform OS=Homo sapiens GN=PIK3CG PE=1 SV=3				1
O75051	Plexin-A2 OS=Homo sapiens GN=PLXNA2 PE=1 SV=4			1
Q14435	Polypeptide N-acetylgalactosaminyltransferase 3 OS=Homo sapiens GN=GALNT3 PE=1 SV=2				1
O95786	Probable ATP-dependent RNA helicase DDX58 OS=Homo sapiens GN=DDX58 PE=1 SV=2				1
P12004	Proliferating cell nuclear antigen OS=Homo sapiens GN=PCNA PE=1 SV=1				1
Q07954	Prolow-density lipoprotein receptor-related protein 1 OS=Homo sapiens GN=LRP1 PE=1 SV=2				1
Q9BT09	Protein canopy homolog 3 OS=Homo sapiens GN=CNPY3 PE=1 SV=1					2	2	2	1
Q96GY3	Protein lin-37 homolog OS=Homo sapiens GN=LIN37 PE=1 SV=1		1	1	1
Q7Z5N4	Protein sidekick-1 OS=Homo sapiens GN=SDK1 PE=2 SV=3			1
O75695	Protein XRP2 OS=Homo sapiens GN=RP2 PE=1 SV=4			1
O00330	Pyruvate dehydrogenase protein X component, mitochondrial OS=Homo sapiens GN=PDHX PE=1 SV=3				1
Q6VN20	Ran-binding protein 10 OS=Homo sapiens GN=RANBP10 PE=1 SV=1				1
P10586	Receptor-type tyrosine-protein phosphatase F OS=Homo sapiens GN=PTPRF PE=1 SV=2				1
Q16518	Retinoid isomerohydrolase OS=Homo sapiens GN=RPE65 PE=1 SV=3				1
P16499	Rod cGMP-specific 3',5'-cyclic phosphodiesterase subunit alpha OS=Homo sapiens GN=PDE6A PE=1 SV=4			1
Q9HCK4	Roundabout homolog 2 OS=Homo sapiens GN=ROBO2 PE=1 SV=2				1
O14641	Segment polarity protein dishevelled homolog DVL-2 OS=Homo sapiens GN=DVL2 PE=1 SV=1						1	1
Q14563	Semaphorin-3A OS=Homo sapiens GN=SEMA3A PE=1 SV=1			1
Q96B97	SH3 domain-containing kinase-binding protein 1 OS=Homo sapiens GN=SH3KBP1 PE=1 SV=2	1		1
Q16533	snRNA-activating protein complex subunit 1 OS=Homo sapiens GN=SNAPC1 PE=1 SV=1				1
Q5SXM2	snRNA-activating protein complex subunit 4 OS=Homo sapiens GN=SNAPC4 PE=1 SV=1			1
Q8IY34	Solute carrier family 15 member 3 OS=Homo sapiens GN=SLC15A3 PE=2 SV=2			1
O95347	Structural maintenance of chromosomes protein 2 OS=Homo sapiens GN=SMC2 PE=1 SV=2				1
Q9Y6M0	Testisin OS=Homo sapiens GN=PRSS21 PE=1 SV=1		1		1
P10599	Thioredoxin OS=Homo sapiens GN=TXN PE=1 SV=3	1	1	1	1
Q15643	Thyroid receptor-interacting protein 11 OS=Homo sapiens GN=TRIP11 PE=1 SV=3			2
Q9P031	Thyroid transcription factor 1-associated protein 26 OS=Homo sapiens GN=CCDC59 PE=1 SV=2					1		1
Q9UDY2	Tight junction protein ZO-2 OS=Homo sapiens GN=TJP2 PE=1 SV=2							1
A6H8Y1	Transcription factor TFIIIB component B'' homolog OS=Homo sapiens GN=BDP1 PE=1 SV=3		1	1	1
Q04724	Transducin-like enhancer protein 1 OS=Homo sapiens GN=TLE1 PE=1 SV=2				1
Q13509	Tubulin beta-3 chain OS=Homo sapiens GN=TUBB3 PE=1 SV=2							1	1
Q9Y4R7	Tubulin monoglycylase TTLL3 OS=Homo sapiens GN=TTLL3 PE=1 SV=2		1	1
O75347	Tubulin-specific chaperone A OS=Homo sapiens GN=TBCA PE=1 SV=3				1
Q9BTW9	Tubulin-specific chaperone D OS=Homo sapiens GN=TBCD PE=1 SV=2			1
P11441	Ubiquitin-like protein 4A OS=Homo sapiens GN=UBL4A PE=1 SV=1			1				2
Q15878	Voltage-dependent R-type calcium channel subunit alpha-1E OS=Homo sapiens GN=CACNA1E PE=1 SV=3							1
Q9GZV5	WW domain-containing transcription regulator protein 1 OS=Homo sapiens GN=WWTR1 PE=1 SV=1				1

### Sheet: AA&EP overlap
Accession	Description	AAE6 DMSO T1	AAE6 MG132 T1	EPE6 DMSO T1	EPE6 MG132 T1	AAE6 MG132 T2	AAE6 DMSO T2	EPE6 MG132 T2	EPE6 DMSO T2
Q9BXL7	Caspase recruitment domain-containing protein 11 OS=Homo sapiens GN=CARD11 PE=1 SV=3	1		1
P04637	Cellular tumor antigen p53 OS=Homo sapiens GN=TP53 PE=1 SV=4		1		4		1
Q13352	Centromere protein R OS=Homo sapiens GN=ITGB3BP PE=1 SV=2		1	1	1
Q9H444	Charged multivesicular body protein 4b OS=Homo sapiens GN=CHMP4B PE=1 SV=1	1	1			3	2	5
P14854	Cytochrome c oxidase subunit 6B1 OS=Homo sapiens GN=COX6B1 PE=1 SV=2	1			1
Q9H2F5	Enhancer of polycomb homolog 1 OS=Homo sapiens GN=EPC1 PE=1 SV=1	1	1	1
P02671	Fibrinogen alpha chain OS=Homo sapiens GN=FGA PE=1 SV=2	1	1	1	1
P68871	Hemoglobin subunit beta OS=Homo sapiens GN=HBB PE=1 SV=2					1	1	1	1
Q6ZVT0	Inactive polyglycylase TTLL10 OS=Homo sapiens GN=TTLL10 PE=1 SV=2						1	1
Q9UG01	Intraflagellar transport protein 172 homolog OS=Homo sapiens GN=IFT172 PE=1 SV=2	1		1
P23511	Nuclear transcription factor Y subunit alpha OS=Homo sapiens GN=NFYA PE=1 SV=2					1	1	1
Q9BT09	Protein canopy homolog 3 OS=Homo sapiens GN=CNPY3 PE=1 SV=1					2	2	2	1
Q96GY3	Protein lin-37 homolog OS=Homo sapiens GN=LIN37 PE=1 SV=1		1	1	1
O14641	Segment polarity protein dishevelled homolog DVL-2 OS=Homo sapiens GN=DVL2 PE=1 SV=1						1	1
Q96B97	SH3 domain-containing kinase-binding protein 1 OS=Homo sapiens GN=SH3KBP1 PE=1 SV=2	1		1
Q9Y6M0	Testisin OS=Homo sapiens GN=PRSS21 PE=1 SV=1		1		1
P10599	Thioredoxin OS=Homo sapiens GN=TXN PE=1 SV=3	1	1	1	1
Q9P031	Thyroid transcription factor 1-associated protein 26 OS=Homo sapiens GN=CCDC59 PE=1 SV=2					1		1
A6H8Y1	Transcription factor TFIIIB component B'' homolog OS=Homo sapiens GN=BDP1 PE=1 SV=3		1	1	1
Q9Y4R7	Tubulin monoglycylase TTLL3 OS=Homo sapiens GN=TTLL3 PE=1 SV=2		1	1
