## Supplementary material for "Virus-host protein-protein interactions between human papillomavirus 16 E6 A1 and D2/D3 sub-lineages: variances and similarities": Dayer et al._Supplemental Table 6

### Sheet: Sheet1
Reactome analysis of the 6 most relevant protein (NOG2 did not return any pathways) selected with the Peptide Method. For each candidate, protein identified with either the Peptide or Protein-Pathway Method identified in the same pathways are listed.
			Peptide Method selection		Protein-Pathway Method selection
Protein	Pathway name	Entities in the pathway	AAE6	EPE6	AAE6	EPE6
INO80B	DNA Damage Recognition in Global Genome Nucleotide Excision Repair	38	INO80B	0	RBX1	0
	Global Genome Nucleotide Excision Repair	84	INO80B	0	RBX1	POLE;PCNA
	Ubiquitin C-terminal Hydrolase Proteinases	96	INO80B	0	0	0
	Nucleotide Excision Repair	110	INO80B	0	RBX1	POLE;PCNA
	Deubiquitination	282	INO80B	0	APC;P53;KAT2A;CYLD	DDX58;P53;ADRB2
	DNA Repair	313	INO80B	0	P53;REV3L;RBX1;UBA7;MUTYH	MRE11A;P53;POLE;RBBP8;PCNA
	Post-translational Protein Modification	1417	INO80B	0	APC;FGA;FBXO32;FBXW7;TTLL10;P53;GNE;TTLL3;PRSS21;F2;KAT2A;RBX1;FPGT;FBXL18;CYLD	CNTN4;GALNT3;DDX58;FGA;MUC20;TTLL10;P53;DNAJC3;MIA3;TUBB3;CUL3;TTLL3;PRSS21;PCNA;ADRB2;RABGGTA;BTRC;PPARGC1A
	Metabolism of Proteins	2012	INO80B	0	KIF5A;APC;FGA;FBXO32;P53;FBXW7;TTLL10;CCDC59;GNE;TXN;KIF5B;PRSS21;PPA2;TCP1;PPA1;KAT2A;RBX1;LTF;FBXL18;CYLD;TTLL3;CPE;F2;NFYA;FPGT	FGA;MUC20;P53;TTLL10;CCDC59;DNAJC3;TBCA;CUL3;TXN;PRSS21;ADRB2;RABGGTA;BTRC;PPARGC1A;CNTN4;GALNT3;DDX58;IGF1;TBCD;MIA3;TUBB3;TTLL3;PCNA;CPA3;NFYA
RPS6KA4	Recycling Pathway of L1	49	RPS6KA4	0	DNM1	TUBB3
	L1CAM Interactions	121	RPS6KA4	0	DNM1	TUBB3
	Axon Guidance	558	RPS6KA4	0	DNM1;SLIT1;SH3KBP1;RBX1;ROBO3;CLTB;UNC5B	PLXNA2;ROBO2;SH3KBP1;TUBB3;PIK3R1;SEMA3A
	Developmental Biology	1078	RPS6KA4	0	DNM1;SLIT1;SH3KBP1;TFDP1;KAT2A;RBX1;DAND5;ROBO3;CDK8;CLTB; UNC5B	PLXNA2;ROBO2;WWTR1;SH3KBP1;TUBB3;PIK3R1;SEMA3A;PPARGC1A
PROK2	Peptide Ligand-binding Receptors	198	PROK2	0	F2	CXCL1
	G alpha (q) Signalling Events	219	PROK2	0	F2	PIK3R1
	Class A/1 Rhodopsin-like receptors	333	PROK2	0	PTGIR;F2	CXCL1;ADRB2
	GPCR ligand binding	469	PROK2	0	PTGIR;F2	CXCL1;ADRB2
	GPCR Downstream Signalling	1153	PROK2	0	PTGIR;PDE6B;PLB1;F2	PDE6A;RPE65;CXCL1;LRP1;ADRB2;PIK3CG;PIK3R1
	Signaling by GPCR	1225	PROK2	0	PTGIR;PDE6B;PLB1;F2	PDE6A;RPE65;CXCL1;LRP1;ADRB2;PIK3CG;PIK3R1
	Signal Transduction	2805	PROK2; P53	P53	KIF5A;DNM1;PRKG2;APC;FGA;PDE6B;PRKAG2;PLB1;P53;FBXW7;SH3KBP1;KIF5B;WDR35;MTOR;PTGIR;BUB1B;CCDC88C;APOD;TNRC6C;DVL2;KAT2A;RBX1;IFT172;CASP10;CDK8;CLTB;CYLD;CTBP2;CTNND1;F2;TFDP1;SFRP1;LEPR;NGFR;ITGB3BP;FOS;DUSP9	FGA;CDK9;MUC20;P53;SH3KBP1;CUL3;TJP2;DVL2;IFT172;ADRB2;BTRC;ADAM12;PIK3R1;GALNT3;RPE65;RANBP10;IGF1;WWTR1;TUBB3;PDHX;IRAK4;IRS1;PDE6A;TLE1;CXCL1;LRP1;PIK3CG;ITGB3BP
MX2	Interferon-stimulating Gene (ISG) 15 Antiviral Mechanism	80	0	MX2	UBA7	DDX58
	Antiviral Mechanism by ISG	89	0	MX2	UBA7	DDX58
	IFN a/b Signaling	137	0	MX2	IFNA1	0
	IFN Signaling	289	0	MX2	UBA7;IFNA1	DDX58
	Cytokine Signaling in Immune System	954	P53	MX2;P53	FGA;IL12RB2;TCP1;P53;RBX1;IL1R1;UBA7;HCK;FOS;IFNA1;DUSP9	DDX58;FGA;AIP;CXCL1;P53;MAOA;CUL3;IRAK4;BTRC;PIK3R1;IRS1
	Immune System	2373	MUC19; TRIP12; P53; E6AP	MX2;TRIP12;P53;E6AP	KIF5A;DNM1;FGA;FBXO32;P53;FBXW7;SH3KBP1;MASP2;TXN;KIF5B;RBSN;IL1R1;MTOR;IL12RB2;TCP1;HBB;CNPY3;RBX1;CASP10;LTF;FBXL18;CYLD;NFATC2;RNF213;CARD11;F2;ANAPC5;HCK;UBA7;FOS;IFNA1;DUSP9	DDX58;ICAM3;FGA;MUC20;P53;DNAJC3;SH3KBP1;TUBB3;CUL3;TXN;IRAK4;IRS1;AIP;CARD11;MRE11A;CXCL1;HBB;CNPY3;MAOA;BTRC;PIK3R1;MAP3K1
TRIP12	Antigen Processing and Ubiquitination/Proteasome Degradation	309	TRIP12; E6AP	TRIP12;E6AP	FBXO32;FBXW7;RBX1;ANAPC5;RNF213;UBA7;FBXL18	CUL3;BTRC
	Class I MHC-Mediated Antigen Processing and Presentation	441	TRIP12;E6AP	TRIP12;E6AP	FBXO32;FBXW7;RBX1;ANAPC5;RNF213;UBA7;FBXL18	CUL3;BTRC
	Adaptive Immune system	944	TRIP12; E6AP	TRIP12;E6AP	DNM1;KIF5A;FBXO32;FBXW7;NFATC2;SH3KBP1;KIF5B;RNF213;MTOR;CARD11;RBX1;ANAPC5;UBA7;FBXL18	ICAM3;CARD11;SH3KBP1;TUBB3;CUL3;BTRC;PIK3R1
	Immune System	2373	TRIP12; E6AP;P53;MUC19	TRIP12;E6AP;P53;MX2	KIF5A;DNM1;FGA;FBXO32;P53;FBXW7;SH3KBP1;MASP2;TXN;KIF5B;RBSN;IL1R1;MTOR;IL12RB2;TCP1;HBB;CNPY3;RBX1;CASP10;LTF;FBXL18;CYLD;NFATC2;RNF213;CARD11;F2;ANAPC5;HCK;UBA7;FOS;IFNA1;DUSP9	DDX58;ICAM3;FGA;MUC20;P53;DNAJC3;SH3KBP1;TUBB3;CUL3;TXN;IRAK4;IRS1;AIP;CARD11;MRE11A;CXCL1;HBB;CNPY3;MAOA;BTRC;PIK3R1;MAP3K1
CHM4B	Disease	1415	CHMP4;MUC19	CHM4B	APC;FGA;CTBP2;FBXW7;GNE;SH3KBP1;CYP19A1;CHM4B;TXN;IPO5;RNF213;CTNND1;MUTYH;MTOR;PTGIR;AKAP9;DVL2;KAT2A;RBX1;LTF;CDK8;MTR;SLC12A6;HCK	GALNT3;FGA;MUC20;CDK9;DNAJC3;SH3KBP1;TUBB3;CHM4B;TXN;IRAK4;IRS1;DVL2;ADRB2;MAOA;BTRC;PIK3R1
	Endosomal Sorting Complex Required for Transport	31	CHM4B	CHM4B	CHM4B	CHM4B
	Late Endosomal Microautophagy	34	CHM4B	CHM4B	HBB;CHM4B	HBB;CHM4B
	Budding and Maturation of HIV Virion	36	CHM4B	CHM4B	CHM4B	CHM4B
	Macroautophagy	132	CHM4B	CHM4B	MTOR;PRKAG2;CHM4B	TUBB3;CHM4B
	Autophagy	147	CHM4B	CHM4B	MTOR;PRKAG2;HBB;CHM4B	HBB;TUBB3;CHM4B
	Late Phase of HIV Life Cycle	152	CHM4B	CHM4B	CHM4B	CDK9;CHM4B
	HIV Life Cycle	165	CHM4B	CHM4B	CHM4B	CDK9;CHM4B
	HCMV Late Events	173	CHM4B	CHM4B	CHM4B	CHM4B
	HIV Infection	248	CHM4B	CHM4B	RBX1;CHM4B;HCK	CDK9;CHM4B;BTRC
	HCMV Infection	262	CHM4B	CHM4B	CHM4B	TUBB3;CHM4B
	Membrane Trafficking	635	CHM4B	CHM4B	DNM1;KIF5A;PRKAG2;SH3KBP1;DVL2;GJA9;CHM4B;KIF5B;CLTB	TRIP11;SH3KBP1;MIA3;TUBB3;DVL2;ADRB2;CHM4B
	Infectious Disease	711	CHM4B	CHM4B	PTGIR;SH3KBP1;RBX1;DVL2;CHM4B;LTF;TXN;CTNND1;IPO5;RNF213;HCK	CDK9;DNAJC3;SH3KBP1;DVL2;ADRB2;TUBB3;CHM4B;TXN;BTRC
	Vesicle-Mediated Transport	761	CHM4B	CHM4B	DNM1;KIF5A;PRKAG2;HBB;SH3KBP1;DVL2;HSPH1;GJA9;CHM4B;KIF5B;CLTB	TRIP11;LRP1;HBB;SH3KBP1;MIA3;DVL2;ADRB2;TUBB3;CHM4B;HBA1
